# Comparative transcriptomics reveal distinct patterns of gene expression conservation through vertebrate embryogenesis

**DOI:** 10.1101/840801

**Authors:** Megan E. Chan, Pranav S. Bhamidipati, Heather J. Goldsby, Arend Hintze, Hans A. Hofmann, Rebecca L. Young

## Abstract

Despite life’s diversity, studies of variation across animals often remind us of our shared evolutionary past. Abundant genome sequencing over the last ~25 years reveals remarkable conservation of genes and recent analyses of gene regulatory networks illustrate that not only genes but entire pathways are conserved, reused, and elaborated in the evolution of diversity. Predating these discoveries, 19^th^-century embryologists observed that though morphology at birth varies tremendously, certain stages of embryogenesis appear remarkably similar across vertebrates. Specifically, while early and late stages are variable across species, anatomy of mid-stages embryos (the ‘phylotypic’ stage) is conserved. This model of vertebrate development and diversification has found mixed support in recent analyses comparing gene expression across species possibly owing to differences across studies in species, embryonic stages, and gene sets compared. Here we perform a comparative analysis using 186 microarray and RNA-seq expression data sets covering embryogenesis in six vertebrate species spanning ~420 million years of evolution. We use an unbiased clustering approach to group stages of embryogenesis by transcriptomic similarity and ask whether gene expression similarity of clustered embryonic stages deviates from the null hypothesis of no relationship between timing and diversification. We use a phylogenetic comparative approach to characterize expression conservation pattern (i.e., early conservation, hourglass, inverse hourglass, late conservation, or no relationship) of each gene at each evolutionary node. Across vertebrates, we find an enrichment of genes exhibiting early conservation, hourglass, late conservation patterns and a large depletion of gene exhibiting no distinguishable pattern of conservation in both microarray and RNA-seq data sets. Enrichment of genes showing patterned conservation through embryogenesis indicates diversification of embryogenesis may be temporally constrained. However, the circumstances (e.g., gene groups, evolutionary nodes, species) under which each pattern emerges remain unknown and require both broad evolutionary sampling and systematic examination of embryogenesis across species.
