## Supplementary Table 6 for "Comparative transcriptomics reveal distinct patterns of gene expression conservation through vertebrate embryogenesis"

### Sheet: microarray conservation indices
conservation pattern	cluster1	cluster2	cluster3	cluster4	cluster5
early conservation	-1	-1	-1	-1	0
early conservation	-1	-1	-1	-1	1
early conservation	-1	-1	-1	0	0
early conservation	-1	-1	-1	0	1
early conservation	-1	-1	-1	1	1
early conservation	-1	-1	0	0	0
early conservation	-1	-1	0	0	1
early conservation	-1	-1	0	1	1
early conservation	-1	-1	1	1	1
early conservation	-1	0	0	0	0
early conservation	-1	0	0	0	1
early conservation	-1	0	0	1	1
early conservation	-1	0	1	1	1
early conservation	-1	1	1	1	1
early conservation	0	0	0	0	1
early conservation	0	0	0	1	1
early conservation	0	0	1	1	1
early conservation	0	1	1	1	1
hourglass	0	-1	-1	-1	0
hourglass	0	-1	-1	-1	1
hourglass	0	-1	-1	0	0
hourglass	0	-1	-1	0	1
hourglass	0	-1	-1	1	1
hourglass	0	-1	0	0	0
hourglass	0	-1	0	0	1
hourglass	0	-1	0	1	1
hourglass	0	-1	1	1	1
hourglass	0	0	-1	-1	0
hourglass	0	0	-1	-1	1
hourglass	0	0	-1	0	0
hourglass	0	0	-1	0	1
hourglass	0	0	-1	1	1
hourglass	1	-1	-1	-1	0
hourglass	1	-1	-1	-1	1
hourglass	1	-1	-1	0	0
hourglass	1	-1	-1	0	1
hourglass	1	-1	-1	1	1
hourglass	1	-1	0	0	0
hourglass	1	-1	0	0	1
hourglass	1	-1	0	1	1
hourglass	1	-1	1	1	1
hourglass	1	0	-1	-1	0
hourglass	1	0	-1	-1	1
hourglass	1	0	-1	0	0
hourglass	1	0	-1	0	1
hourglass	1	0	-1	1	1
hourglass	1	0	0	0	1
hourglass	1	0	0	1	1
hourglass	1	0	1	1	1
hourglass	1	1	-1	-1	0
hourglass	1	1	-1	-1	1
hourglass	1	1	-1	0	0
hourglass	1	1	-1	0	1
hourglass	1	1	-1	1	1
hourglass	1	1	0	0	1
hourglass	1	1	0	1	1
inverse hourglass	-1	-1	0	-1	-1
inverse hourglass	-1	-1	0	0	-1
inverse hourglass	-1	-1	1	-1	-1
inverse hourglass	-1	-1	1	0	-1
inverse hourglass	-1	-1	1	0	0
inverse hourglass	-1	-1	1	1	-1
inverse hourglass	-1	-1	1	1	0
inverse hourglass	-1	0	-1	-1	-1
inverse hourglass	-1	0	0	-1	-1
inverse hourglass	-1	0	0	0	-1
inverse hourglass	-1	0	1	-1	-1
inverse hourglass	-1	0	1	0	-1
inverse hourglass	-1	0	1	0	0
inverse hourglass	-1	0	1	1	-1
inverse hourglass	-1	0	1	1	0
inverse hourglass	-1	1	-1	-1	-1
inverse hourglass	-1	1	0	-1	-1
inverse hourglass	-1	1	0	0	-1
inverse hourglass	-1	1	0	0	0
inverse hourglass	-1	1	1	-1	-1
inverse hourglass	-1	1	1	0	-1
inverse hourglass	-1	1	1	0	0
inverse hourglass	-1	1	1	1	-1
inverse hourglass	-1	1	1	1	0
inverse hourglass	0	0	1	-1	-1
inverse hourglass	0	0	1	0	-1
inverse hourglass	0	0	1	0	0
inverse hourglass	0	0	1	1	-1
inverse hourglass	0	0	1	1	0
inverse hourglass	0	1	-1	-1	-1
inverse hourglass	0	1	0	-1	-1
inverse hourglass	0	1	0	0	-1
inverse hourglass	0	1	0	0	0
inverse hourglass	0	1	1	-1	-1
inverse hourglass	0	1	1	0	-1
inverse hourglass	0	1	1	0	0
inverse hourglass	0	1	1	1	-1
inverse hourglass	0	1	1	1	0
late conservation	0	-1	-1	-1	-1
late conservation	0	0	-1	-1	-1
late conservation	0	0	0	-1	-1
late conservation	0	0	0	0	-1
late conservation	1	-1	-1	-1	-1
late conservation	1	0	-1	-1	-1
late conservation	1	0	0	-1	-1
late conservation	1	0	0	0	-1
late conservation	1	0	0	0	0
late conservation	1	1	-1	-1	-1
late conservation	1	1	0	-1	-1
late conservation	1	1	0	0	-1
late conservation	1	1	0	0	0
late conservation	1	1	1	-1	-1
late conservation	1	1	1	0	-1
late conservation	1	1	1	0	0
late conservation	1	1	1	1	-1
late conservation	1	1	1	1	0
no relationship	-1	-1	-1	-1	-1
no relationship	-1	-1	-1	0	-1
no relationship	-1	-1	-1	1	-1
no relationship	-1	-1	-1	1	0
no relationship	-1	-1	0	-1	0
no relationship	-1	-1	0	-1	1
no relationship	-1	-1	0	1	-1
no relationship	-1	-1	0	1	0
no relationship	-1	-1	1	-1	0
no relationship	-1	-1	1	-1	1
no relationship	-1	-1	1	0	1
no relationship	-1	0	-1	-1	0
no relationship	-1	0	-1	-1	1
no relationship	-1	0	-1	0	-1
no relationship	-1	0	-1	0	0
no relationship	-1	0	-1	0	1
no relationship	-1	0	-1	1	-1
no relationship	-1	0	-1	1	0
no relationship	-1	0	-1	1	1
no relationship	-1	0	0	-1	0
no relationship	-1	0	0	-1	1
no relationship	-1	0	0	1	-1
no relationship	-1	0	0	1	0
no relationship	-1	0	1	-1	0
no relationship	-1	0	1	-1	1
no relationship	-1	0	1	0	1
no relationship	-1	1	-1	-1	0
no relationship	-1	1	-1	-1	1
no relationship	-1	1	-1	0	-1
no relationship	-1	1	-1	0	0
no relationship	-1	1	-1	0	1
no relationship	-1	1	-1	1	-1
no relationship	-1	1	-1	1	0
no relationship	-1	1	-1	1	1
no relationship	-1	1	0	-1	0
no relationship	-1	1	0	-1	1
no relationship	-1	1	0	0	1
no relationship	-1	1	0	1	-1
no relationship	-1	1	0	1	0
no relationship	-1	1	0	1	1
no relationship	-1	1	1	-1	0
no relationship	-1	1	1	-1	1
no relationship	-1	1	1	0	1
no relationship	0	-1	-1	0	-1
no relationship	0	-1	-1	1	-1
no relationship	0	-1	-1	1	0
no relationship	0	-1	0	-1	-1
no relationship	0	-1	0	-1	0
no relationship	0	-1	0	-1	1
no relationship	0	-1	0	0	-1
no relationship	0	-1	0	1	-1
no relationship	0	-1	0	1	0
no relationship	0	-1	1	-1	-1
no relationship	0	-1	1	-1	0
no relationship	0	-1	1	-1	1
no relationship	0	-1	1	0	-1
no relationship	0	-1	1	0	0
no relationship	0	-1	1	0	1
no relationship	0	-1	1	1	-1
no relationship	0	-1	1	1	0
no relationship	0	0	-1	0	-1
no relationship	0	0	-1	1	-1
no relationship	0	0	-1	1	0
no relationship	0	0	0	-1	0
no relationship	0	0	0	-1	1
no relationship	0	0	0	0	0
no relationship	0	0	0	1	-1
no relationship	0	0	0	1	0
no relationship	0	0	1	-1	0
no relationship	0	0	1	-1	1
no relationship	0	0	1	0	1
no relationship	0	1	-1	-1	0
no relationship	0	1	-1	-1	1
no relationship	0	1	-1	0	-1
no relationship	0	1	-1	0	0
no relationship	0	1	-1	0	1
no relationship	0	1	-1	1	-1
no relationship	0	1	-1	1	0
no relationship	0	1	-1	1	1
no relationship	0	1	0	-1	0
no relationship	0	1	0	-1	1
no relationship	0	1	0	0	1
no relationship	0	1	0	1	-1
no relationship	0	1	0	1	0
no relationship	0	1	0	1	1
no relationship	0	1	1	-1	0
no relationship	0	1	1	-1	1
no relationship	0	1	1	0	1
no relationship	1	-1	-1	0	-1
no relationship	1	-1	-1	1	-1
no relationship	1	-1	-1	1	0
no relationship	1	-1	0	-1	-1
no relationship	1	-1	0	-1	0
no relationship	1	-1	0	-1	1
no relationship	1	-1	0	0	-1
no relationship	1	-1	0	1	-1
no relationship	1	-1	0	1	0
no relationship	1	-1	1	-1	-1
no relationship	1	-1	1	-1	0
no relationship	1	-1	1	-1	1
no relationship	1	-1	1	0	-1
no relationship	1	-1	1	0	0
no relationship	1	-1	1	0	1
no relationship	1	-1	1	1	-1
no relationship	1	-1	1	1	0
no relationship	1	0	-1	0	-1
no relationship	1	0	-1	1	-1
no relationship	1	0	-1	1	0
no relationship	1	0	0	-1	0
no relationship	1	0	0	-1	1
no relationship	1	0	0	1	-1
no relationship	1	0	0	1	0
no relationship	1	0	1	-1	-1
no relationship	1	0	1	-1	0
no relationship	1	0	1	-1	1
no relationship	1	0	1	0	-1
no relationship	1	0	1	0	0
no relationship	1	0	1	0	1
no relationship	1	0	1	1	-1
no relationship	1	0	1	1	0
no relationship	1	1	-1	0	-1
no relationship	1	1	-1	1	-1
no relationship	1	1	-1	1	0
no relationship	1	1	0	-1	0
no relationship	1	1	0	-1	1
no relationship	1	1	0	1	-1
no relationship	1	1	0	1	0
no relationship	1	1	1	-1	0
no relationship	1	1	1	-1	1
no relationship	1	1	1	0	1
no relationship	1	1	1	1	1
