## Supplementary Table 1 for "Comparative transcriptomics reveal distinct patterns of gene expression conservation through vertebrate embryogenesis"

### Sheet: Sheet1
EntryNum	author(s)	last author	title	duplicated	year	issn/isbn	journal	volume(issue)	pages	doi	paper type	Number of Species	MYA	MYAnotes	sequence evolution	transcriptomic	morphological	regulatory	omics scale	focal phenotype	pattern discription	classic papers cited	which papers	other notes
2	Xiang, DQ; Quilichini, TD; Liu, ZY; Gao, P; Pan, YL; Li, Q; Nilsen, KT; Venglat, P; Esteban, E; Pasha, A; Wang, YJ; Wen, R; Zhang, ZJ; Hao, ZD; Wang, E; Wei, YD; Cuthbert, R; Kochian, LV; Sharpe, A; Provart, N; Weijers, D; Gillmor, CS; Pozniak, C; Datla, R	Datla, R	The Transcriptional Landscape of Polyploid Wheats and Their Diploid Ancestors during Embryogenesis and Grain Development	N	2019	1532-298X	The Plant Cell	31(12)	2888-2911	https://doi.org/10.1105/tpc.19.00397	research article	5	3.56	divergence time	NA	hourglass	NA	NA	whole genome	embryogenesis	shifted phylotypic stage between polyploid wheats and diploid ancestors	yes	Duboule 1994; Raff 1996
3	Uesaka, M; Kuratani, S; Takeda, H; Irie, N	Irie, N	Recapitulation-like developmental transitions of chromatin accessibility in vertebrates	N	2019	2056-306X	Zoological Letters	5(1)	1-15	https://doi.org/10.1186/s40851-019-0148-9	research article	3	435	divergence time	NA	NA	NA	hourglass	whole genome	embryogenesis	Evolutionarily newer regulatory regions expressed in early embryogenesis, regulatory regions expressed from evolutionarily older to newer in mid-late embryogenesis	yes	von Baer 1828; Duboule 1994; Raff 1996
4	Gildor, T; Cary, GA; Lalzar, M; Hinman, VF; De-Leon, SBT	De-Leon, Sbt	Developmental transcriptomes of the sea star, Patiria miniata, illuminate how gene expression changes with evolutionary distance	N	2019	2045-2322	Scientific Reports	9(1)	1-12	https://doi.org/10.1038/s41598-019-52577-9	research article	3	541	divergence time	NA	hourglass	NA	NA	whole genome	embryogenesis	Transcriptomes are less correlated throughout development with increasing evolutionary distance. Compared to housekeeping genes, developmental gene expression between species is more correlateed in morphologically equivalent than in morphologically distinct stages. These developmental genes also show a stronger hourglass pattern between organisms than housekeeping genes, slightly less so as evolu…	no	none
5	Leiboff, S; Hake, S	Hake, S	Reconstructing the Transcriptional Ontogeny of Maize and Sorghum Supports an Inverse Hourglass Model of Inflorescence Development	N	2019	0960-9822	Current Biology	29(20)	3410-3419	https://doi.org/10.1016/j.cub.2019.08.044	research article	2	11.56	divergence time	NA	inverse hourglass	NA	NA	whole genome	embryogenesis	Inflorescence in both species displayed an hourglass-like stage during development, but these stages are not analagous	yes	Duboule 1994
7	Cardoso-Moreira, M; Halbert, J; Valloton, D; Velten, B; Chen, Cy; Shao, Y; Liechti, A; Ascencao, K; Rummel, C; Ovchinnikova, S; Mazin, PV; Xenarios, I; Harshman, K; Mort, M; Cooper, DN; Sandi, C; Soares, MJ; Ferreira, PG; Afonso, S; Carneiro, M; Turner, JMA; VandeBerg, JL; Fallahshahroudi, A; Jensen, P; Behr, R; Lisgo, S; Lindsay, S; Khaitovich, P; Huber, W; Baker, J; Anders, S; Zhang, YE; Kaessm…	Kaessmann, H	Gene expression across mammalian organ development	N	2019	0028-0836	NATURE	571(7766)	505-509	https://doi.org/10.1038/s41586-019-1338-5	research article	7	312	divergence time	NA	early conservation	NA	NA	whole genome	embryogenesis	In all mammal organs described, transcriptomes became less correlated to one another over time. Genes expressed in early development are more pleiotropic.	no	none
8	Wu, LJ; Ferger, KE; Lambert, JD	Lambert, Jd	Gene Expression Does Not Support the Developmental Hourglass Model in Three Animals with Spiralian Development	N	2019	0737-4038	MOLECULAR BIOLOGY AND EVOLUTION	36(7)	1373-1383	https://doi.org/10.1093/molbev/msz065	research article	4	688	divergence time	inverse hourglass	inverse hourglass	NA	NA	whole genome	embryogenesis	Relatively higher expression of younger genes over older genes during mid-embryogenesis in	yes	von Baer 1828; Duboule 1994; Sander 1983; Raff 1996
9	Al Sayad, S; Yassin, A	Yassin, A	Quantifying the extent of morphological homoplasy: A phylogenetic analysis of 490 characters in Drosophila	N	2019	NA	EVOLUTION LETTERS	3(3)	286-298	https://doi.org/10.1002/evl3.115	research article	56	65	divergence time	NA	NA	hourglass	NA	NA	embryogenesis	Measure of homoplasy lower during middle stages of development	no	none	Morphological data used to find pattern
10	Coronado-Zamora, M; Salvador-Martinez, I; Castellano, D; Barbadilla, A; Salazar-Ciudad, I	Salazar-Ciudad, I	Adaptation and Conservation throughout the Drosophila melanogaster Life-Cycle	N	2019	1759-6653	GENOME BIOLOGY AND EVOLUTION	11(5)	1463-1482	https://doi.org/10.1093/gbe/evz086	research article	2	11.4	divergence time	hourglass	NA	NA	NA	whole genome	embryogenesis	High conservation of early and mid embryogenesis genes due to high nonadaptive substitution in early embryogenesis and high adaptive substitution in late embryogenesis.	yes	von Baer 1828; Duboule 1994; Sander 1983; Raff 1996
11	Khalturin, K; Shinzato, C; Khalturina, M; Hamada, M; Fujie, M; Koyanagi, R; Kanda, M; Goto, H; Anton-Erxleben, F; Toyokawa, M; Toshino, S; Satoh, N	Satoh, N	Medusozoan genomes inform the evolution of the jellyfish body plan	N	2019	2397-334X	NATURE ECOLOGY & EVOLUTION	3(5)	811-822	https://doi.org/10.1038/s41559-019-0853-y	research article	2	471.8	divergence time	NA	NA	NA	NA	whole genome	jellyfish body plan	Nematocyte-related genes represent a phylotypic gene cluster (nothing about developmental stages)	no	none
12	Ito, F; Matsumoto, T; Hirata, T	Hirata, T	Frequent nonrandom shifts in the temporal sequence of developmental landmark events during teleost evolutionary diversification	N	2019	1520-541X	EVOLUTION & DEVELOPMENT	21(3)	120-134	https://doi.org/10.1111/ede.12288	research article	31	322	divergence time	NA	NA	no pattern	NA	NA	embryogenesis	No evolutionarily conserved changes in developmental stage in organisms studied	yes	Duboule 1994; Raff 1996	Morphological data used to find pattern
15	Marletaz, F; Firbas, PN; Maeso, I; Tena, JJ; Bogdanovic, O; Perry, M; Wyatt, CDR; de la Calle-Mustienes, E; Bertrand, S; Burguera, D; Acemel, RD; van Heeringen, SJ; Naranjo, S; Herrera-Ubeda, C; Skvortsova, K; Jimenez-Gancedo, S; Aldea, D; Marquez, Y; Buono, L; Kozmikova, I; Permanyer, J; Louis, A; Albuixech-Crespo, B; Le Petillon, Y; Leon, A; Subirana, L; Balwierz, PJ; Duckett, PE; Farahani, E; …	Irimia, M	Amphioxus functional genomics and the origins of vertebrate gene regulation	N	2018	0028-0836	NATURE	564(7734)	64-70	https://doi.org/10.1038/s41586-018-0734-6	research article	5	684	divergence time	NA	hourglass	NA	NA	whole genome	embryogenesis	Pairwise comparisons of the amphioxus transcriptome to various vertebrate transcriptomes shows an hourglass pattern, but an earlier phylotypic period than the accepted period for vertebrates. Comparison within species of amphioxus showed high conservation after this stage.	yes	Duboule 1994
16	Liu, JL; Robinson-Rechavi, M	Robinson-Rechavi, M	Adaptive Evolution of Animal Proteins over Development: Support for the Darwin Selection Opportunity Hypothesis of Evo-Devo	N	2018	0737-4038	MOLECULAR BIOLOGY AND EVOLUTION	35(12)	2862-2872	https://doi.org/10.1093/molbev/msy175	research article	3	797	divergence time	NA	no pattern	NA	NA	whole genome	embryogenesis	Late Divergence: Genes expressed in late embryogenesis are divergent among animals because they are under strong positive selection	yes	von Baer 1828; Sander 1983; Duboule 1994; Raff 1996; Ballard 1981
17	Yuan, XF; Song, MY; Devine, P; Bruneau, BG; Scott, IC; Wilson, MD	Wilson, Md	Heart enhancers with deeply conserved regulatory activity are established early in zebrafish development	N	2018	2041-1723	NATURE COMMUNICATIONS	9(1)	1-14	https://doi.org/10.1038/s41467-018-07451-z	research article	3	433	divergence time	NA	NA	NA	hourglass	whole genome	heart	Set of deeply conserved, cardiac enhancers identified that are expressed right before the phylotypic period	yes	Duboule 1994; Raff 1996	Did not test any developmental hypothesis
18	Yang, D; Xu, AS; Shen, P; Gao, C; Zang, JY; Qiu, C; Ouyang, HS; Jiang, Y; He, FC	He, Fc	A two-level model for the role of complex and young genes in the formation of organism complexity and new insights into the relationship between evolution and development	N	2018	2041-9139	EVODEVO	9(1)	22	https://doi.org/10.1186/s13227-018-0111-4	research article	5	797	divergence time	NA	early conservation	NA	NA	whole genome	embryogenesis	old/highly conserved genes peaked in expression in early embryogenesis, mid-age/lmore divergent genes peaked in expression in late embryogenesis. Early conservation tends to be the conclusion when qualitative data (genes expressed or not) is used, hourglass is found when quantitative data (amount of expression) is used	yes	von Baer 1828; Duboule 1994
19	Liu, JL; Robinson-Rechavi, M	Robinson-Rechavi, M	Developmental Constraints on Genome Evolution in Four Bilaterian Model Species	N	2018	1759-6653	GENOME BIOLOGY AND EVOLUTION	10(9)	2266-2277	https://doi.org/10.1093/gbe/evy177	research article	4	797	divergence time	hourglass	early conservation	NA	NA	whole genome	embryogenesis	Genes expressed in mid embryogenesis tend to be under purifying selection, but younger genes with higher duplicability were expressed at later stages	yes	Sander 1983; Duboule 1994; Raff 1996; Ballard 1981
21	Uchida, Y; Uesaka, M; Yamamoto, T; Takeda, H; Irie, N	Irie, N	Embryonic lethality is not sufficient to explain hourglass-like conservation of vertebrate embryos	N	2018	2041-9139	EVODEVO	9	7	https://doi.org/10.1186/s13227-018-0095-0	research article	3	435	divergence time	NA	NA	NA	NA	NA	developmental lethality	Found that embryos were the most sensitive to a lethal environment in early development rather than in mid-development	yes	von Baer 1828; Raff 1996	Operated on the assumption that development follows the hourglass model. Tested periods of sensitivity to lethal environment as a possible cause of the hourglass pattern.
25	Hu, HY; Uesaka, M; Guo, S; Shimai, K; Lu, TM; Li, F; Fujimoto, S; Ishikawa, M; Liu, SP; Sasagawa, Y; Zhang, GJ; Kuratani, S; Yu, JK; Kusakabe, TG; Khaitovich, P; Irie, N	Irie, N	Constrained vertebrate evolution by pleiotropic genes	N	2017	2397-334X	NATURE ECOLOGY & EVOLUTION	1(11)	1722-1730	https://doi.org/10.1038/s41559-017-0318-0	research article	8	1496	divergence time	NA	hourglass	NA	NA	whole genome	embryogenesis	1:1 ortholog comparison sets shows an hourglass pattern in chordates. This pattern is more stark in vertebrates, likely do to pleiotopic effects of the genes expressed in mid-embryogenesis.	yes	Duboule 1994; Raff 1996
26	Macchietto, M; Angdembey, D; Heidarpour, N; Serra, L; Rodriguez, B; El-Ali, N; Mortazavi, A	Mortazavi, A	Comparative Transcriptomics of Steinernema and Caenorhabditis Single Embryos Reveals Orthologous Gene Expression Convergence during Late Embryogenesis	N	2017	1759-6653	GENOME BIOLOGY AND EVOLUTION	9(10)	2681-2696	https://doi.org/10.1093/gbe/evx195	research article	4	74	divergence time	NA	late conservation	NA	NA	whole genome	embryogenesis	Conservation of 1:1:1:1 orthologs increases through embryonic development, hourglass pattern not apparent until one considers post-embryonic development	yes	von Baer 1828; Duboule 1994
27	Malik, A; Gildor, T; Sher, N; Layous, M; De-Leon, SB	De-Leon, Sb	Parallel embryonic transcriptional programs evolve under distinct constraints and may enable morphological conservation amidst adaptation	Y	2017	0012-1606	DEVELOPMENTAL BIOLOGY	430(1)	202-213	https://doi.org/10.1016/j.ydbio.2017.07.019	research article	2	53.9	divergence time	NA	late conservation	NA	NA	housekeeping genes	embryogenesis	Hourglass pattern is found from expression correlations when developmental genes are isolated, funnel pattern is found when housekeeping genes are isolated, whole transcriptome shows a slight hourglass pattern	yes	Raff 1996
27	Malik, A; Gildor, T; Sher, N; Layous, M; De-Leon, SB	De-Leon, Sb	Parallel embryonic transcriptional programs evolve under distinct constraints and may enable morphological conservation amidst adaptation	Y	2017	0012-1606	DEVELOPMENTAL BIOLOGY	430(1)	202-213	https://doi.org/10.1016/j.ydbio.2017.07.019	research article	2	53.9	divergence time	NA	hourglass	NA	NA	devlopmental genes	embryogenesis	Hourglass pattern is found from expression correlations when developmental genes are isolated, funnel pattern is found when housekeeping genes are isolated, whole transcriptome shows a slight hourglass pattern	yes	Raff 1996
32	Maier, JA; Rivas-Astroza, M; Deng, J; Dowling, A; Oboikovitz, P; Cao, XY; Behringer, RR; Cretekos, CJ; Rasweiler, JJ; Zhong, S; Sears, KE	Sears, Ke	Transcriptomic insights into the genetic basis of mammalian limb diversity	N	2017	1471-2148	BMC EVOLUTIONARY BIOLOGY	17(1)	86	https://doi.org/10.1186/s12862-017-0902-6	research article	4	159	divergence time	NA	no pattern	NA	NA	whole genome	limbs	No phylotypic stage detected for gene expression in mammal limbs, expression generally became more diverse throughout development	yes	von Baer 1828; Raff 1996; Duboule 1994; Ballard 1981
34	Bloomquist, RF; Fowler, TE; Sylvester, JB; Miro, RJ; Streelman, JT	Streelman, Jt	A compendium of developmental gene expression in Lake Malawi cichlid fishes	N	2017	1471-213X	BMC DEVELOPMENTAL BIOLOGY	17(1)	3	https://doi.org/10.1186/s12861-017-0146-0	research article	2		unknown	NA	NA	NA	NA	Bone morphogenetic protein , Fibroblast growth factor , Hedgehog , Notch and Wingless signaling pathways, genes involved in neurogenesis, calcium and endocrine signaling, stem cell biology, homeobox factors	embryogenesis	Displays localization of select genes throughout development	no	none
36	Xu, F; Domazet-Loso, T; Fan, DD; Dunwell, TL; Li, L; Fang, XD; Zhang, GF	Zhang, Gf	High expression of new genes in trochophore enlightening the ontogeny and evolution of trochozoans	N	2016	2045-2322	SCIENTIFIC REPORTS	6	34664	https://doi.org/10.1038/srep34664	research article	3	628	divergence time	NA	hourglass	NA	NA	whole genome	embryogenesis	trochophore stage (near middle) of development determined to have oldest transcriptomic age across species	yes	Duboule 1994
42	Crombach, A; Wotton, KR; Jimenez-Guri, E; Jaeger, J	Jaeger, J	Gap Gene Regulatory Dynamics Evolve along a Genotype Network	N	2016	0737-4038	MOLECULAR BIOLOGY AND EVOLUTION	33(5)	1293-1307	https://doi.org/10.1093/molbev/msw013	research article	2	115	divergence time	NA	NA	NA	hourglass	gap genes	embryogenesis	Patterning of gap gene expression demonstrates that their regulation of other regulatory genes help preserve a regulatory hourglass in flies	yes	Duboule 1994; Raff 1996; Sander 1983; Seidel 1960
44	Bogdanovic, O; Smits, AH; Mustienes, ED; Tena, JJ; Ford, E; Williams, R; Senanayake, U; Schultz, MD; Hontelez, S; van Kruijsbergen, I; Rayon, T; Gnerlich, F; Carell, T; Veenstra, GJC; Manzanares, M; Sauka-Spengler, T; Ecker, JR; Vermeulen, M; Gomez-Skarmeta, JL; Lister, R	Lister, R	Active DNA demethylation at enhancers during the vertebrate phylotypic period	N	2016	1061-4036	NATURE GENETICS	48(4)	417-426	https://doi.org/10.1038/ng.3522	research article	3	435	divergence time	NA	hourglass	NA	hourglass	whole genome	embryogenesis	Phylotypic stage coincides with determination of body plan and organogenesis; also coincides with rapid demethylation of enhancers for conserved developmental genes	no	none
45	Levin, M; Anavy, L; Cole, AG; Winter, E; Mostov, N; Khair, S; Senderovich, N; Kovalev, E; Silver, DH; Feder, M; Fernandez-Valverde, SL; Nakanishi, N; Simmons, D; Simakov, O; Larsson, T; Liu, SY; Jerafi-Vider, A; Yaniv, K; Ryan, JF; Martindale, MQ; Rink, JC; Arendt, D; Degnan, SM; Degnan, BM; Hashimshony, T; Yanai, I	Yanai, I	The mid-developmental transition and the evolution of animal body plans	N	2016	0028-0836	NATURE	531(7596)	637-641	https://doi.org/10.1038/nature16994	research article	10	902	divergence time	NA	inverse hourglass	NA	NA	NA	embryogenesis	Transcriptional hourglass found within smaller lineages (phyla); across groups of metazoans inverse hourglass pattern found	yes	Sander 1983; Raff 1996; Ballard 1981
47	Koziol, U; Jarero, F; Olson, PD; Brehm, K	Brehm, K	Comparative analysis of Wnt expression identifies a highly conserved developmental transition in flatworms	N	2016	1741-7007	BMC BIOLOGY	14(1)	10	https://doi.org/10.1186/s12915-016-0233-x	research article	2		unresolved	NA	hourglass	NA	NA	gene markers of AP polarity (including Wnt ligands & inhibitors)	embryogenesis	Highest conservation levels detected in mid-embryogenesis, during establishment of body plan	no	none
50	Kratochwil, CF; Geissler, L; Irisarri, I; Meyer, A	Meyer, A	Molecular Evolution of the Neural Crest Regulatory Network in Ray-Finned Fish	N	2015	1759-6653	GENOME BIOLOGY AND EVOLUTION	7(11)	3033-3046	https://doi.org/10.1093/gbe/evv200	research article	16	435	divergence time	hourglass	NA	NA	hourglass	genes related to neural crest development	embryogenesis	Lowest dN/dS ratio and highest conservation noted in mid-embryogenesis	no	none
52	Hu, DN; Young, NM; Xu, QP; Jamniczky, H; Green, RM; Mio, W; Marcucio, RS; Hallgrimsson, B	Hallgrimsson, B	Signals from the brain induce variation in avian facial shape	N	2015	1058-8388	DEVELOPMENTAL DYNAMICS	244(9)	1133-1143	https://doi.org/10.1002/dvdy.24284	research article	3	80	divergence time	NA	early conservation	NA	NA	Shh and Pax6	face	Shh and Pax6 expression show most conservation during development of the face	no	none
53	Smith, FJ; Percival, CJ; Young, NM; Hu, DN; Schneider, RA; Marcucio, RS; Hallgrimsson, B	Hallgrimsson, B	Divergence of craniofacial developmental trajectories among avian embryos	N	2015	1058-8388	DEVELOPMENTAL DYNAMICS	244(9)	1158-1167	https://doi.org/10.1002/dvdy.24262	research article	3	80	divergence time	NA	NA	early conservation	NA	NA	face	Morphology of avian face structure was most conserved in the earliest stages of craniofacial development	no	none
61	Furness, AI; Reznick, DN; Springer, MS; Meredith, RW	Meredith, Rw	Convergent evolution of alternative developmental trajectories associated with diapause in African and South American killifish	N	2015	0962-8452	PROCEEDINGS OF THE ROYAL SOCIETY B-BIOLOGICAL SCIENCES	282(1802)	20142189	https://doi.org/10.1098/rspb.2014.2189	research article	269	120	divergence time	inverse hourglass	NA	NA	NA	seven mitochondrial, two nuclear genes	embryogenesis	Genes expressed in waist of hourglass still subject to selection	yes	Raff 1996; Duboule 1994
62	Paps, J; Xu, F; Zhang, GF; Holland, PWH	Holland, Pwh	Reinforcing the Egg-Timer: Recruitment of Novel Lophotrochozoa Homeobox Genes to Early and Late Development in the Pacific Oyster	N	2015	1759-6653	GENOME BIOLOGY AND EVOLUTION	7(3)	677-688	https://doi.org/10.1093/gbe/evv018	research article	9	824	divergence time	NA	hourglass	NA	NA	Hox genes	embryogenesis	lophotrochozoan-specific Hox genes were expressed in either early or late development, rarely mid-	yes	Raff 1996; Duboule 1994
63	Hu, D; Young, NM; Li, X; Xu, YH; Hallgrimsson, B; Marcucio, RS	Marcucio, Rs	A dynamic Shh expression pattern, regulated by SHH and BMP signaling, coordinates fusion of primordia in the amniote face	N	2015	0950-1991	DEVELOPMENT	142(80)	3769-3780	https://doi.org/10.1242/dev.114835	research article	2	318	divergence time	NA	NA	hourglass	NA	NA	embryogenesis	Morphological similarity highest in mid-embryogenesis between chicks and mice	no	none
64	Wotton, KR; Jimenez-Guri, E; Crombach, A; Janssens, H; Alcaine-Colet, A; Lemke, S; Schmidt-Ott, U; Jaeger, J	Jaeger, J	Quantitative System Drift Compensates for Altered Maternal Inputs to the Gap Gene Network of the Scuttle Fly Megaselia abdita	N	2015	2050-084X	ELIFE	4	e04785	https://doi.org/10.7554/eLife.04785	research article	2	115	divergence time	NA	NA	NA	hourglass	gap genes	embryogenesis	Qualitative expression stucture of gap genes is same in dipteran lineages, but differences in regulatory interactions propogate the developmental hourglass observed	yes	Duboule 1994; Raff 1996; Sander 1983; Seidel 1960
68	Ninova, M; Ronshaugen, M; Griffiths-Jones, S	Griffiths-Jones, S	Conserved Temporal Patterns of MicroRNA Expression in Drosophila Support a Developmental Hourglass Model	N	2014	1759-6653	GENOME BIOLOGY AND EVOLUTION	6(9)	2459-2467	https://doi.org/10.1093/gbe/evu183	research article	2	43	divergence time	NA	hourglass	NA	hourglass	mi-RNAs	embryogenesis	mid-embryonic period between gastrulation and segmentation is the period of highest mi-RNA expression similarity between two species	yes	von Baer 1828; Duboule 1994; Raff 1996; Sander 1983
70	Tena, JJ; Gonzalez-Aguilera, C; Fernandez-Minan, A; Vazquez-Marin, J; Parra-Acero, H; Cross, JW; Rigby, PWJ; Carvajal, JJ; Wittbrodt, J; Gomez-Skarmeta, JL; Martinez-Morales, JR	Martinez-Morales, Jr	Comparative epigenomics in distantly related teleost species identifies conserved cis-regulatory nodes active during the vertebrate phylotypic period	N	2014	1088-9051	GENOME RESEARCH	24(7)	1075-1085	https://doi.org/10.1101/gr.163915.113	research article	2	224	divergence time	NA	hourglass	NA	hourglass	NA	embryogenesis	Conserved regulatory regions found between species studied during the phylotypic period	yes	Duboule 1994; Raff 1996
71	Ninova, M; Ronshaugen, M; Griffiths-Jones, S	Griffiths-Jones, S	Fast-evolving microRNAs are highly expressed in the early embryo of Drosophila virilis	N	2014	1355-8382	RNA	20(3)	360-372	https://doi.org/10.1261/rna.041657.113	research article	2	43	divergence time	NA	NA	NA	no pattern	microRNAs	embryogenesis	microRNAs do not follow the hourglass expression pattern throughout development that protein-coding genes do	yes	Raff 1996
72	Young, NM; Hu, D; Lainoff, AJ; Smith, FJ; Diaz, R; Tucker, AS; Trainor, PA; Schneider, RA; Hallgrimsson, B; Marcucio, RS	Marcucio, Rs	Embryonic bauplans and the developmental origins of facial diversity and constraint	N	2014	0950-1991	DEVELOPMENT	141(5)	1059-1063	https://doi.org/10.1242/dev.099994	research article	12	312	divergence time	NA	NA	hourglass	NA	NA	face	Highest morphological similarity between embryo faces occurred in mid-embryonic branchial arch stage, consistent with hourglass	yes	Duboule 1994; Raff 1996
74	de Mendoza, A; Sebe-Pedros, A; Sestak, MS; Matejcic, M; Torruella, G; Domazet-Loso, T; Ruiz-Trillo, I	Ruiz-Trillo, I	Transcription factor evolution in eukaryotes and the assembly of the regulatory toolkit in multicellular lineages	N	2013	0027-8424	PROCEEDINGS OF THE NATIONAL ACADEMY OF SCIENCES OF THE UNITED STATES OF AMERICA	110(50)	E4858-E4866	https://doi.org/10.1073/pnas.1311818110	research article	9	1496	divergence time	NA	hourglass	NA	NA	Transcription factors	embryogenesis	Older transcription factors tend to be expressed in mid-embryogenesis	no	none
76	Andrews, RM; Brandley, MC; Greene, VW	Greene, Vw	Developmental sequences of squamate reptiles are taxon specific	N	2013	1520-541X	EVOLUTION & DEVELOPMENT	15(5)	326-343	https://doi.org/10.1111/ede.12042	research article	19	201	divergence time	NA	NA	hourglass	NA	NA	embryogenesis	Sequence of developmental events according to development of morphological characters most conserved in mid-embryogenesis	yes	Raff 1996
79	Schep, AN; Adryan, B	Adryan, B	A Comparative Analysis of Transcription Factor Expression during Metazoan Embryonic Development	Y	2013	1932-6203	PLOS ONE	8(6)	e66826	https://doi.org/10.1371/journal.pone.0066826	research article	2	433	divergence time	NA	hourglass	NA	NA	Transcription factors	embryogenesis	Comparison of Danio and Xenopus only. Transcription factor expression was generally similar between species, and increased after early development. Only D. rerio and X. tropicalis had a single period of higher TF expression similarity, whereas other animal pairs had multiple or no periods of higher similarity	yes	Seidel 1960; Duboule 1994
79	Schep, AN; Adryan, B	Adryan, B	A Comparative Analysis of Transcription Factor Expression during Metazoan Embryonic Development	Y	2013	1932-6203	PLOS ONE	8(6)	e66826	https://doi.org/10.1371/journal.pone.0066826	research article	6	797	divergence time	NA	no pattern	NA	NA	Transcription factors	embryogenesis	Transcription factor expression was generally similar between species, and increased after early development. Only D. rerio and X. tropicalis had a single period of higher TF expression similarity, whereas other animal pairs had multiple or no periods of higher similarity	yes	Seidel 1960; Duboule 1994
80	Wang, Z; Pascual-Anaya, J; Zadissa, A; Li, WQ; Niimura, Y; Huang, ZY; Li, CY; White, S; Xiong, ZQ; Fang, DM; Wang, B; Ming, Y; Chen, Y; Zheng, Y; Kuraku, S; Pignatelli, M; Herrero, J; Beal, K; Nozawa, M; Li, QY; Wang, J; Zhang, HY; Yu, LL; Shigenobu, S; Wang, JY; Liu, JN; Flicek, P; Searle, S; Wang, J; Kuratani, S; Yin, Y; Aken, B; Zhang, GJ; Irie, N	Irie, N	The draft genomes of soft-shell turtle and green sea turtle yield insights into the development and evolution of the turtle-specific body plan	N	2013	1061-4036	NATURE GENETICS	45	701-706	https://doi.org/10.1038/ng.2615	research article	2	175	divergence time	NA	hourglass	NA	NA	whole genome	embryogenesis	Softshell turtle development stage TK11 has highest gene expression profile similarity to the commonly accepted phylotypic period in chickens	yes	von Baer 1828; Duboule 1994; Raff 1996
81	Tian, XJ; Strassmann, JE; Queller, DC	Queller, Dc	Dictyostelium Development Shows a Novel Pattern of Evolutionary Conservation	N	2013	0737-4038	MOLECULAR BIOLOGY AND EVOLUTION	30(4)	977-984	https://doi.org/10.1093/molbev/mst007	research article	2	400	divergence time	NA	late conservation	NA	NA	whole genome	embryogenesis	Conservation highest and evolvability weakest in late development, suggesting that organisms that do not have high developmental modularity follow a late conservation model	yes	von Baer 1828; Sander 1983; Raff 1996
84	Kittelmann, S; Ulrich, J; Posnien, N; Bucher, G	Bucher, G	Changes in anterior head patterning underlie the evolution of long germ embryogenesis	N	2013	0012-1606	DEVELOPMENTAL BIOLOGY	374(1)	174-184	https://doi.org/10.1016/j.ydbio.2012.11.026	research article	2	294	divergence time	NA	hourglass	hourglass	NA	Tc-croc,Tc-hkb,Tc-lab,Tc-scro,Tc-six3,Tc-tll	head formation	Mid-embryonic phylotypic stage is followed by a patterned expression of genes causing divergence in face morphology	yes	Raff 1996
85	Mensch, J; Serra, F; Lavagnino, NJ; Dopazo, H; Hasson, E	Hasson, E	Positive Selection in Nucleoporins Challenges Constraints on Early Expressed Genes in Drosophila Development	N	2013	1759-6653	GENOME BIOLOGY AND EVOLUTION	5(11)	2231-2241	https://doi.org/10.1093/gbe/evt156	research article	2	4.7	divergence time	NA	hourglass	NA	NA	whole genome	embryogenesis	Early zygotic genes (expressed in mid-development) subject to the most evolutionary constraint	yes	Raff 1996
90	Levin, M; Hashimshony, T; Wagner, F; Yanai, I	Yanai, I	Developmental Milestones Punctuate Gene Expression in the Caenorhabditis Embryo	N	2012	1534-5807	DEVELOPMENTAL CELL	22(5)	1101-1108	https://doi.org/10.1016/j.devcel.2012.04.004	research article	5	60	divergence time	NA	hourglass	NA	hourglass	protein-coding genes	embryogenesis	All species show regulatory resistance to species-specific developmental programs at mid-embryonic stages	yes	Raff 1996
94	Ishikawa, Y; Yamamoto, N; Yoshimoto, M; Ito, H	Ito, H	The Primary Brain Vesicles Revisited: Are the Three Primary Vesicles (Forebrain/Midbrain/Hindbrain) Universal in Vertebrates?	N	2012	0006-8977	BRAIN BEHAVIOR AND EVOLUTION	79	75-83	https://doi.org/10.1159/000334842	research article	3	433	divergence time	NA	NA	hourglass	NA	NA	brain	The five-brain vesicle stage of development stands as the most morphologically conserved stage, contradicting von Baer's hypothesis that the early three-brain vesicle stage was the most conserved	yes	von Baer 1828
100	Gline, SE; Nakamoto, A; Cho, SJ; Chi, C; Weisblat, DA	Weisblat, Da	Lineage analysis of micromere 4d, a super-phylotypic cell for Lophotrochozoa, in the leech Helobdella and the sludgeworm Tubifex	N	2011	0012-1606	DEVELOPMENTAL BIOLOGY	353(1)	120-133	https://doi.org/10.1016/j.ydbio.2011.01.031	research article	2	320	divergence time	NA	early conservation	early conservation	NA	NA	embryogenesis	Spiralians have increasingly different cell type distributions from early development-on	no	none
101	Irie, N; Kuratani, S	Kuratani, S	Comparative transcriptome analysis reveals vertebrate phylotypic period during organogenesis	N	2011	2041-1723	NATURE COMMUNICATIONS	2	248	https://doi.org/10.1038/ncomms1248	research article	4	433	divergence time	NA	hourglass	NA	NA	NA	embryogenesis	Transcriptome similarity highest between organisms during mid-embryonic pharyngula stage	yes	von Baer 1828; Ballard 1981; Duboule 1994
103	Kalinka, AT; Varga, KM; Gerrard, DT; Preibisch, S; Corcoran, DL; Jarrells, J; Ohler, U; Bergman, CM; Tomancak, P	Tomancak, P	Gene expression divergence recapitulates the developmental hourglass model	N	2010	0028-0836	NATURE	468	811-814	https://doi.org/10.1038/nature09634	research article	6	50	divergence time	NA	hourglass	hourglass	NA	whole genome	embryogenesis	Most transcriptomically conserved period of development corresponds with the mid-developmental conservation of morphology. The most conserved genes are developmentally relevant.	yes	von Baer 1828; Sander 1976; Sander 1983; Duboule 1994; Raff 1996
105	Yassin, A; Lienau, EK; Narechania, A; DeSalle, R	Desalle, R	Catching the phylogenic history through the ontogenic hourglass: a phylogenomic analysis of Drosophila body segmentation genes	N	2010	1520-541X	EVOLUTION & DEVELOPMENT	12(3)	288-295	https://doi.org/10.1111/j.1525-142X.2010.00414.x	research article	12	11.4	divergence time	NA	hourglass	NA	NA	51 developmental genes	embryogenesis	Statistical analysis of phylogenetic relationships and synapomorphies shows strong support for the hourglass model	yes	von Baer 1828; Raff 1996; Sander 1983
108	Artieri, CG; Singh, RS	Singh, Rs	Molecular evidence for increased regulatory conservation during metamorphosis, and against deleterious cascading effects of hybrid breakdown in Drosophila	N	2010	1741-7007	BMC BIOLOGY	8	26	https://doi.org/10.1186/1741-7007-8-26	research article	2	5.9	divergence time	NA	hourglass	NA	NA	10000 assorted genes	embryogenesis	nucleotide sequence and expression level of genes follows an early hourglass model of conservation	yes	von Baer 1828; Raff 1996
109	Osorio, J; Mueller, T; Retaux, S; Vernier, P; Wullimann, MF	Wullimann, Mf	Phylotypic Expression of the bHLH Genes Neurogenin2, NeuroD, and Mash1 in the Mouse Embryonic Forebrain	N	2010	0021-9967	JOURNAL OF COMPARATIVE NEUROLOGY	518(6)	851-871	https://doi.org/10.1002/cne.22247	research article	2	433	divergence time	NA	hourglass	NA	NA	proneural basic helix‐loop‐helix genes	brain	Expression patterns of forebrain proneural genes have a mid-embryonic phylotypic period in anamniotes	no	none
111	Comte, A; Roux, J; Robinson-Rechavi, M	Robinson-Rechavi, M	Molecular signaling in zebrafish development and the vertebrate phylotypic period	N	2010	1520-541X	EVOLUTION & DEVELOPMENT	12(2)	144-146	https://doi.org/10.1111/j.1525-142X.2010.00400.x	research article	2	433	divergence time	NA	hourglass	NA	hourglass	whole genome	embryogenesis	Interactions (small and large-scale) are highly conserved during the phylotypic period; conservation of miRNA and signal transduction cascade regulatory processes early in development may lead to morphological phylotypic period	yes	Duboule 1994; Raff 1996
112	Artieri, CG; Haerty, W; Singh, RS	Singh, Rs	Ontogeny and phylogeny: molecular signatures of selection, constraint, and temporal pleiotropy in the development of Drosophila	N	2009	1741-7007	BMC BIOLOGY	7(3)	42	https://doi.org/10.1186/1741-7007-7-42	research article	6	11.4	divergence time	NA	hourglass	NA	NA	whole genome	embryogenesis	Assuming conservation of molecular processes during development occurs according to the hourglass model, the purifying selection these processes are under are due to the need for developmental constraint.	yes	von Baer 1828; Sander 1983; Raff 1996
119	Cruickshank, T; Wade, MJ	Wade, Mj	Microevolutionary support for a developmental hourglass: gene expression patterns shape sequence variation and divergence in Drosophila	N	2008	1520-541X	EVOLUTION & DEVELOPMENT	10(5)	583-590	https://doi.org/10.1111/j.1525-142X.2008.00273.x	research article	2	4.7	divergence time	no pattern	NA	NA	NA	maternal effect genes	embryogenesis	Sequence variation in maternal effect genes showed no phylotypic stage	yes	Sander 1983; Duboule 1994; Raff 1996
121	Irie, N; Sehara-Fujisawa, A	Sehara-Fujisawa, A	The vertebrate phylotypic stage and an early bilaterian-related stage in mouse embryogenesis defined by genomic information	N	2007	1741-7007	BMC BIOLOGY	5	1	https://doi.org/10.1186/1741-7007-5-1	research article	15	797	divergence time	NA	hourglass	NA	NA	protein-coding genes	embryogenesis	Comparison with other vertebrates, gene ontology data, and expressed sequence tag data all reveal a period of constraint in mid-embryogenesis in mice	yes	von Baer 1828; Seidel 1960; Sander 1983; Elinson 1987; Ballard 1981; Duboule 1994; Raff 1996
122	Demuth, JP; Wade, MJ	Wade, Mj	Maternal expression increases the rate of bicoid evolution by relaxing selective constraint	N	2007	0016-6707	GENETICA	129	37-43	https://doi.org/10.1007/s10709-006-0031-4	research article	24	583	divergence time	hourglass	NA	NA	NA	Hox3, bcd, zen and zen 2	embryogenesis	Low constraint on early-expressed maternal effect genes lead to the early divergence characteristic of the hourglass model. Then, expression of highly constrained zygotic genes takes over, and finally, less constrained sex-specific zygotic genes cause late divergence during development	yes	Duboule 1994; Raff 1996
126	Mueller, T; Vernier, P; Wullimann, MF	Wullimann, Mf	A phylotypic stage in vertebrate brain development: GABA cell patterns in zebrafish compared with mouse	N	2006	0021-9967	JOURNAL OF COMPARATIVE NEUROLOGY	494(4)	620-634	https://doi.org/10.1002/cne.20824	research article	3	433	divergence time	NA	hourglass	NA	NA	proneural genes; GABA	neurogenesis	High spatiotemporal correlation in proneural gene expression and GABA cells in the forebrain during a neural phylotypic period, secondary neurogenesis	no	none
128	Davis, JC; Brandman, O; Petrov, DA	Petrov, Da	Protein evolution in the context of Drosophila development	N	2005	0022-2844	JOURNAL OF MOLECULAR EVOLUTION	60	774-785	https://doi.org/10.1007/s00239-004-0241-2	research article	2	33	divergence time	NA	hourglass	NA	NA	whole genome	embryogenesis	Low rate of evolution in genes expressed during mid-embryogenesis	yes	Raff 1996
129	Mitteroecker, P; Gunz, P; Bookstein, FL	Bookstein, Fl	Heterochrony and geometric morphometrics: a comparison of cranial growth in Pan paniscus versus Pan troglodytes	N	2005	1520-541X	EVOLUTION & DEVELOPMENT	7(3)	244-258	https://doi.org/10.1111/j.1525-142X.2005.05027.x	research article	3	2.4	divergence time	NA	NA	no pattern	NA	NA	skull	No strong evidence that divergence in skull morphology occurred prenatally	yes	von Baer 1828; Sander 1983; Raff 1996
130	Hazkani-Covo, E; Wool, D; Graur, D	Graur, D	In search of the vertebrate phylotypic stage: A molecular examination of the developmental hourglass model and von Baer's third law	N	2005	1552-5007	JOURNAL OF EXPERIMENTAL ZOOLOGY PART B-MOLECULAR AND DEVELOPMENTAL EVOLUTION	304B(2)	150-158	https://doi.org/10.1002/jez.b.21033	research article	2	89	divergence time	hourglass	hourglass	NA	NA	whole genome	embryogenesis	Genes expressed starting at particular developmental stages and genes expressed solely at particular developmental stages showed highest similarity during mid-embryogenesis	yes	von Baer 1828; Seidel 1960; Ballard 1981; Sander 1983; Elinson 1987; Duboule 1994; Raff 1996
131	Schoppmeier, M; Damen, WGM	Damen, Wgm	Expression of Pax group III genes suggests a single-segmental periodicity for opisthosomal segment patterning in the spider Cupiennius salei	N	2005	1520-541X	EVOLUTION & DEVELOPMENT	7(2)	160-169	https://doi.org/10.1111/j.1525-142X.2005.05018.x	research article	2	583	divergence time	NA	hourglass	NA	hourglass	Pax group III genes	embryogenesis	Genes involved in body segmentation are highly conserved, but their upstream regulators diverge more. This ls likely due to the fact that the expression of body segmentation genes corresponds with the phylotypic period and their upstream regulators are expressed later.	yes	Sander 1983; Duboule 1994; Raff 1996
133	Poe, S; Wake, MH	Wake, Mh	Quantitative tests of general models for the evolution of development	N	2004	0003-0147	AMERICAN NATURALIST	164(3)	415-422	https://doi.org/10.1086/422658	research article	14	473	divergence time	NA	NA	no pattern	NA	NA	embryogenesis	None of the classical hypotheses of the existence of a phylotypic period are valid. Rather, more evolutionary change is possible at ontogenetically adjacent events	yes	von Baer 1828; Ballard 1981; Elinson 1987; Duboule 1994; Raff 1996
134	Mitteroecker, P; Gunz, P; Bernhard, M; Schaefer, K; Bookstein, FL	Bookstein, Fl	Comparison of cranial ontogenetic trajectories among great apes and humans	N	2004	0047-2484	JOURNAL OF HUMAN EVOLUTION	46(6)	679-698	https://doi.org/10.1016/j.jhevol.2004.03.006	research article	5	15.2	divergence time	NA	NA	no pattern	NA	NA	face	Human faciocranial development is already divergent at the point that great ape faciocranial morphology is highly similar, but this difference cannot be explained solely by heterochrony.	yes	von Baer 1828; Sander 1983; Raff 1996
138	Page, LR	Page, Lr	Gastropod ontogenetic torsion: Developmental remnants of an ancient evolutionary change in body plan	N	2003	0022-104X	JOURNAL OF EXPERIMENTAL ZOOLOGY PART B-MOLECULAR AND DEVELOPMENTAL EVOLUTION	297B(1)	11-26	https://doi.org/10.1002/jez.b.12	research article	2	489	divergence time	NA	NA	hourglass	NA	NA	embryogenesis	The ontogenetic torsion stage of development in gastropods represents a novel phylotypic stage	yes	Elinson 1987; Raff 1996
139	Bininda-Emonds, ORP; Jeffery, JE; Richardson, MK	Richardson, Mk	Inverting the hourglass: quantitative evidence against the phylotypic stage in vertebrate development	N	2003	0962-8452	PROCEEDINGS OF THE ROYAL SOCIETY B-BIOLOGICAL SCIENCES	270(1513)	341-346	https://doi.org/10.1098/rspb.2002.2242	research article	28	473	divergence time	NA	NA	inverse hourglass	NA	NA	embryogenesis	highest variation in developmental sequence timing occurs during mid-development	yes	Seidel 1960; Sander 1983; Ballard 1981; Duboule 1994; Raff 1996
144	Younossi-Hartenstein, A; Hartenstein, V	Hartenstein, V	The embryonic development of the temnocephalid flatworms Craspedella pedum and Diceratocephala boschmai	N	2001	0302-766X	CELL AND TISSUE RESEARCH	304	295-310	https://doi.org/10.1007/s004410100376	research article	2		unresolved	NA	NA	hourglass	NA	NA	embryogenesis	Stage 6 of 8 has the most morphological similarity between flatworms	no	none
147	Kranenbarg, S; Muller, M; Gielen, JLW; Verhagen, JHG	Verhagen, Jhg	Physical constraints on body size in teleost embryos	N	2000	0022-5193	JOURNAL OF THEORETICAL BIOLOGY	204(1)	113-133	https://doi.org/10.1006/jtbi.2000.1093	research article	2	142	divergence time	NA	NA	hourglass	NA	NA	embryogenesis	Results of a model tell that physical constraints in the form of limited oxygen find that it is necessary for a working circulatory system, perhaps contributing to the constraint of the phylotypic period	yes	von baer 1828; Elinson 1987; Duboule 1994
150	Abadie, V; Champagnat, J; Fortin, G	Fortin, G	Branchiomotor activities in mouse embryo	N	2000	0959-4965	NEUROREPORT	11(1)	141-145	https://doi.org/ 10.1097/00001756-200001170-00028	research article	2	318	divergence time	NA	NA	NA	NA	NA	neural activity	Similarities in rhythmic activity of branchiomotor nerves in the mouse and chick embryos provide evidence for a mid-developmental phylotypic period for neural activity	no	none
160	Broadus, J; Doe, CQ	Doe, Cq	Evolution of neuroblast identity: Seven-up and prospero expression reveal homologous and divergent neuroblast fates in Drosophila and Schistocerca	N	1995	0950-1991	DEVELOPMENT	121	3989-3996	NA	research article	2	738	divergence time	NA	hourglass	hourglass	NA	proz, en, seven-up, ftz/Dax	neuroblasts	Early gene expression in neuroblasts, as well as early neuroblast placement, is highly similar between the two insects.	no	none
161	Richardson, MK	Richardson, MK	Heterochrony and the phylotypic period	N	1995	0012-1606	DEVELOPMENTAL BIOLOGY	172	412-421	NA	research article	24	465	divergence time	NA	NA	no pattern	NA	NA	embryogenesis	Due to heterochronies in timing of morphological events in development, it is more accurate to research moveable "pylotypic periods" rather than the stable "phylotypic stage"	yes	Duboule 1994; Raff 1994
162	NAGY, LM; CARROLL, S	Carroll, S	CONSERVATION OF WINGLESS PATTERNING FUNCTIONS IN THE SHORT-GERM EMBRYOS OF TRIBOLIUM-CASTANEUM	N	1994	0028-0836	NATURE	367(6462)	460-463	https://doi.org/10.1038/367460a0	research article	2	294	divergence time	hourglass	NA	NA	NA	wingless	embryogenesis	High sequence similarity between the wingless gene and its beetle homologue precedes morophological similarity during segmentation	yes	Sander 1983
