## Supplementary Table 3 for "Comparative transcriptomics reveal distinct patterns of gene expression conservation through vertebrate embryogenesis"

### Sheet: RNA-seq
Species	Cluster	Stage	Platform	Replicates	Description
D. rerio	1	2 hpf	RNA-seq	1	Cleavage; 68-cell; 3 regular tier of blastomeres
		3.6 hpf	RNA-seq	1	Blastula; Oblong-sphere; Flattening produces an elliptical shape
	2	5.25 hpf	RNA-seq	1	Gastrula; 50% epiboly; Blastoderm remains uniform in thickness
	3	16.5-17.5 hpf	RNA-seq	1	Segmentation; 15-somite; otic placode; brain neuromeres, v-shaped trunk somites
	4	36 hpf	RNA-seq	1	Pharyngula; Prim-25; early motility; tail pigmentation and ventral stripe filling out; strong circulation; single aortic arch pair, caudal artery is 3/4 of the way to the end of the tail; circulation in aortic arch I
		48 hpf	RNA-seq	1	Long-pec; YE beginning to taper; PF pointed; dorsal and ventral stripes meet at tail; 6 melanophores in lateral stripe; iridophores plentiful on retina; distinct yellow cast to head; NO: circulation in 2-4 aortic arches and in segmental vessels; olfactory cilia beating; semicircular canals; neuromasts
		60 hpf	RNA-seq	2	Pec-fin; up to 10 melanophores in lateral stripe; iridophore retinal ring fills out and iridophores in dorsal stripe
	5	72 hpf	RNA-seq	1	Wide, open protruding-mouth; iridophores in yolk stripe and covering half of eye
G. gallus	1	PS	RNA-seq	2	Definitive streak; primitive streak has reached its maximum length; primitive groove, primitive pit, and Hensen's node present
		HH 6	RNA-seq	2	Head fold; definite fold of the blastoderm anterior to the notochord marks anterior end; No somites lateral to notochord
	2	HH 11	RNA-seq	2	13 somites; 5 neuromeres of hindbrain; optic vesicles constricted at base; heart bent to the right
		HH 14	RNA-seq	2	22 somites; trunk flexure; visceral arches I and II and clefts 1 and 2 are distinct; primary optic vesicle invaginates
	3	HH 16	RNA-seq	2	26-28 somites; wing bud; posterior amniotic fold
		HH 19	RNA-seq	2	37-40 somites extending to tail; maillary process
	4	HH 28	RNA-seq	2	3 digits; 4 toes
	5	HH 38	RNA-seq	2	Length of 3rd toe = 8.4 +- 0.3 mm; length of beak = 3.1 mm
P. sinensis	1	Gastrula	RNA-seq	2	Gastrula
		Neurula	RNA-seq	2	Neurula
	2	TK 7	RNA-seq	2	7 somites; optic vessicle; heart primordium; anterior neuropore
		TK 9	RNA-seq	2	14 somites; mandibular arch; first pharyngeal cleft & second pharyngeal groove; lens placode visible; small tail process
		TK 11	RNA-seq	2	27 somites; fourth pharyngeal arch distinct; 1st-3rd pharyngeal clefts open; nasal pit deepened; tail prominent
	3	TK 13	RNA-seq	2	Entire retina pigmented; maxillary process extends anteriorly beyond choroid fissure; third pharyngeal arch covered with hyoid arch laterally; 5th groove recognized; limbs longer than they are wide
		TK 15	RNA-seq	2	Neck has become flat; nostril formed; mandibular process has fused with its counterpart
	4	TK 17	RNA-seq	2	10-13 scleral palpillae visible on eye; iris distinct; dorsal extension of eyelid; carapace protrudes beyond root of tail
	5	TK 23	RNA-seq	2	Caruncle starts to fuse to upper beak; head strip clear; lips sparsely pigmented; cutaneous palpillae distinct on carapace; limbs darkly pigmented
X. tropicalis	1	NF 2	RNA-seq	1	Cleavage; 2-cell
		NF 3	RNA-seq	1	Cleavage; 4-cell
		NF 4	RNA-seq	1	Cleavage; 8-cell
		NF 5	RNA-seq	1	Cleavage; 16-cell
		NF 6	RNA-seq	1	Cleavage; 32-cell
		NF 8	RNA-seq	1	Early blastula
		NF 9	RNA-seq	1	Blastula; border more distinct between anterior and posterior
	2	NF 10	RNA-seq	1	Gastrula;First indication of blastopore
	3	NF 11-12	RNA-seq	3	Mid- to late-gastrula;diameter of future yolk greater than 2/5 to 1/4 diameter of egg; pigmented fields eminating from yolk plug; pigmented lines of future median griive and neural plate
		NF 13-14	RNA-seq	2	Early neurula; beginnings of neural plate visible and clearly delineated
	4	NF 15	RNA-seq	1	Neurala; neural folds distinct; anterior neural plate rounded; sharp inner ridge of neural ridge forms
		NF 16-18	RNA-seq	1	Neurula; neural tube; neural plate squared to club-shaped, neural folds adjacent but not touching
		NF 19	RNA-seq	3	Neurula; neural folds touching
		NF 20-21	RNA-seq	1	Neurula; eyes begin to show; neural folds fused; neural tube closed; eye vesicles become visible; delimitation of frontal field with pigmented lines
		NF 22-23	RNA-seq	1	Early Tailbud; distinct eye protrusion; initial groove between jaw and gill, lateral and ventral outline concave, anal opening displaced ventrally
		NF 24-26	RNA-seq	3	Early tailbud; eyes and gills projects further; gills become grooved; pigmentation and development of ear vesicles
		NF 28	RNA-seq	1	Early tailbud; Development of fins
	5	NF 31-32	RNA-seq	1	tail bud has equal ratio of length to width; eye is horseshoe shaped
		NF 33	RNA-seq	1	tailbud length twice its breadth; dorsal eye darker than ventral; melanophores appearing
		NF 33-34	RNA-seq	1	tailbud length twice its breadth; dorsal eye darker than ventral; melanophores appearing
		NF 38-39	RNA-seq	1	melanophores spread over tail and around nasal pits; proctodeum straight at obtuse angle
		NF 40	RNA-seq	1	proctodeum at 90 degrees
		NF 41-42	RNA-seq	1	proctodeum conical; left anterior and right posterior furrows in yolk mass
		NF 44-45	RNA-seq	1	development of intestines
