## Supplementary Table 2 for "Comparative transcriptomics reveal distinct patterns of gene expression conservation through vertebrate embryogenesis"

### Sheet: Microarray
Species	Cluster	Stage	Platform	Replicates	Description
D. rerio	1	6 hpf	MicroArray	2	Gastrula; 50% epiboly; embryonic shield visible from animal pole
		8 hpf	MicroArray	2	Gastrula; Dorsal side distincly thicker; epiblast; hypoblast, evacuation zone visible
		9 hpf	MicroArray	2	Gastrula; Brain rudiment thickened; notochord rudiment distinct from segmental plate
		10 hpf	MicroArray	2	Gastrula; 100% epiboly; Tail bud prominent notochord rudiment distinct from neural keel; early polster; midsaggital groove in anterior neural keel
	2	11.7 hpf	MicroArray	2	Segmentation; Polster prominent; optic vesicle; Kupffer's vesicle
		16 hpf	MicroArray	2	Segmentation; otic placode; brain neuromeres; v-shaped trunk somites; YA barely forming
	3	24 hpf	MicroArray	2	early pigmentation in retina and skin; median fin fold; red blood cells on yolk; heartbeat
		32 hpf	MicroArray	2	early touch reflex; reduce spontaneous movements; retina pigmented; dorsal stripe extends to somite 12; weak circulation; shallow pectoral fin buds
	4	48 hpf	MicroArray	2	Long-pec; YE beginning to taper; PF pointed; dorsal and ventral stripes meet at tail; 6 melanophores in lateral stripe; iridophores plentiful on retina; distinct yellow cast to head; NO: circulation in 2-4 aortic arches and in segmental vessels; olfactory cilia beating; semicircular canals; neuromasts
	5	96 hpf	MicroArray	2	Larvae
G. gallus	1	HH 1	MicroArray	2	Pre-streak; embryonic shield visible
		HH 2	MicroArray	2	Initial streak; primitive streak first appears as a short, conical thickening at the posterior border of the pellucid area
	2	HH 4	MicroArray	2	Definitive streak; primitive streak has reached its maximum length; primitive groove, primitive pit, and Hensen's node present
		HH 6	MicroArray	2	Head fold; definite fold of the blastoderm anterior to the notochord marks anterior end; No somites lateral to notochord
		HH 8	MicroArray	2	4 somites; neural folds meet at level of mid-brain; blood islands present in posterior half of blastoderm
		HH 9	MicroArray	2	7 somites; primary optic vesicles present; paired primordia of heart begins to fuse
	3	HH 11	MicroArray	2	13 somites; 5 neuromeres of hindbrain; optic vesicles constricted at base; heart bent to the right
		HH 14	MicroArray	2	22 somites; trunk flexure; visceral arches I and II and clefts 1 and 2 are distinct; primary optic vesicle invaginates
		HH 16	MicroArray	2	26-28 somites; wing bud; posterior amniotic fold
	4	HH 19	MicroArray	2	37-40 somites extending to tail; maxillary process
		HH 24	MicroArray	2	Toe plate develoment
		HH 27	MicroArray	2	Beak development
	5	HH 32	MicroArray	2	Anterior tip of mandible has reached beak
		HH 34	MicroArray	2	Nicticating membrane
		HH 38	MicroArray	2	Length of 3rd toe = 8.4 +- 0.3 mm; length of beak = 3.1 mm
M. musculus	1	TS 1	MicroArray	2	Fertilization
	2	TS 9	MicroArray	2	Advanced endometrial reaction; first evidence of embryonic axis; distinction between embryonic and extra-embryonic ectoderm; ectoplacental cone further invaded by maternal blood; original lumen of the uterine crypt disappeared; late in this sttage gastrulation begins; pre-streak to early streak
		TS 11	MicroArray	2	Neural plate development; presomite
	3	TS 13	MicroArray	2	Turning stage; 6-8 to 14-16 somites; first brachial arch has maxillary and mandibular components but maxillary process not yet visible; second brachial arch; regionalization of heart; closing of neural tube
		TS 15	MicroArray	2	Closure of neuropore; hind limb and tail bud formation; nasal processes begin to form; posterior neuropore begins to close
		TS 16	MicroArray	2	N/A
		TS 17	MicroArray	2	Deepening lens pit; first appearance of umbelical cord hernia
	4	TS 19	MicroArray	2	Closure of lens vesicles; rapid brain growth; nasal pits form; palatal shelves protrude from bilateral maxillary process; sexual differentiation
		TS 20	MicroArray	2	Early fingers; foot distinguishable from leg; pigmentation of retina; tongue and brain vesicles visible
		TS 21	MicroArray	2	Elbow and wrists identifiable; five rows of vibrissae visible;
		TS 22	MicroArray	2	Fingers separate; hair follicles develop in pectoral, pelvix, and trunk regions
		TS 23	MicroArray	2	Toes separate; hair follicles develop in the cephalic region; pinna covers > half external auditory meatus; eyelids are open
	5	TS 24	MicroArray	2	Reposition of umbellical hernia; nail primordia visible; increase in size of peritoneal sac;
		TS 25	MicroArray	2	Wrinkled skin; eyes fused; whiskers visible; fingers and toes have become parallel; umbellical hernia disappeared
		TS 26	MicroArray	2	Longer whiskers; thicker skin; larger pinna; eyes barely visible through closed lids
		TS 27	MicroArray	2	N/A
X. laevis	1	NF 2	MicroArray	1	Cleavage; 2-cell
		NF 8	MicroArray	1	Early blastula
		NF 9	MicroArray	1	Blastula; border more distinct between anterior and posterior
		NF 10	MicroArray	1	Gastrula;First indication of blastopore
	2	NF 12	MicroArray	1	Gastrula; Pigmented lines of future median groove and neural plate; yolk plug small and ovoid; yolk diameter 1/4 of egg diameter; pigmented fields eminating from yolk plug; yolf plug circular
		NF 13	MicroArray	1	Neurula; Beginnngs of neural plate visible; nerual plate clearly delineated
		NF 14	MicroArray	1	Neurula; neurual grooves elevated and more distinct
	3	NF 16	MicroArray	1	Neurula; anterior part of neural part rectangular
		NF 18	MicroArray	1	Neurula; anterior portion of neural plate club-shaped; parallel folds adjacent but not touching
		NF 20	MicroArray	1	Neurula; two eye anlagen begins to show through; neural folds fused; lateral outline becoming flat
		NF 23	MicroArray	1	Early tailbud; eyes protrude; initial groove between jaw and gill dorsolateral; anal opening displaced ventrally; lateral outline slightly concave
		NF 25	MicroArray	1	Eye protruding same or futher than gill; gill grooved; pigment spot indicating invagination of ear vesicle
	4	NF 30	MicroArray	1	Late tailbud; Fin transparent throughout entire length; tailbud distinct
		NF 33	MicroArray	1	tailbud length twice its breadth; dorsal eye darker than ventral; melanophores appearing
	5	NF 40	MicroArray	1	proctodeum at 90 degrees
X. tropicalis	1	NF 2	MicroArray	1	Cleavage; 2-cell
		NF 8	MicroArray	1	Early blastula
		NF 9	MicroArray	1	Blastula; border more distinct between anterior and posterior
		NF 10	MicroArray	1	Gastrula;First indication of blastopore
	2	NF 12	MicroArray	1	Gastrula; Pigmented lines of future median groove and neural plate; yolk plug small and ovoid; yolk diameter 1/4 of egg diameter; pigmented fields eminating from yolk plug; yolf plug circular
		NF 13	MicroArray	1	Neurula; Beginnngs of neural plate visible; nerual plate clearly delineated
	3	NF 14	MicroArray	1	Neurula; neurual grooves elevated and more distinct
		NF 16	MicroArray	1	Neurula; anterior part of neural part rectangular
		NF 18	MicroArray	1	Neurula; anterior portion of neural plate club-shaped; parallel folds adjacent but not touching
		NF 20	MicroArray	1	Neurula; two eye anlagen begins to show through; neural folds fused; lateral outline becoming flat
	4	NF 23	MicroArray	1	Early tailbud; eyes protrude; initial groove between jaw and gill dorsolateral; anal opening displaced ventrally; lateral outline slightly concave
		NF 25	MicroArray	1	Eye protruding same or futher than gill; gill grooved; pigment spot indicating invagination of ear vesicle
		NF 30	MicroArray	1	Late tailbud; Fin transparent throughout entire length; tailbud distinct
		NF 33	MicroArray	1	tailbud length twice its breadth; dorsal eye darker than ventral; melanophores appearing
	5	NF 40	MicroArray	1	proctodeum at 90 degrees
